# KDM5C is a sex-biased brake against germline gene expression programs in somatic lineages

**DOI:** 10.1101/2024.11.08.622665

**Authors:** Katherine M. Bonefas, Ilakkiya Venkatachalam, Shigeki Iwase

**Author notes:** Correspondence should be addressed to K. Bonefas and S. Iwase.

## Abstract

The division of labor among cellular lineages is a pivotal step in the evolution of multicellularity. In mammals, the soma-germline boundary is formed during early embryogenesis, when genes that drive germline identity are repressed in somatic lineages through DNA and histone modifications at promoter CpG islands (CGIs). Somatic misexpression of germline genes is a signature of cancer and observed in select neurodevelopmental disorders. However, it is currently unclear if all germline genes use the same repressive mechanisms and if factors like development and sex influence their dysregulation. Here, we examine how cellular context influences the formation of somatic tissue identity in mice lacking lysine demethylase 5c (KDM5C), an X chromosome eraser of histone 3 lysine 4 di and tri-methylation (H3K4me2/3). We found male *Kdm5c* knockout (-KO) mice aberrantly express many tissue-specific genes within the brain, the majority of which are unique to the germline. By developing a comprehensive list of mouse germline-enriched genes, we observed *Kdm5c*-KO cells aberrantly express key drivers of germline fate during early embryogenesis but late-stage spermatogenesis genes within the mature brain. KDM5C binds CGIs within germline gene promoters to facilitate DNA CpG methylation as embryonic stem cells differentiate into epiblast-like cells (EpiLCs). However, the majority of late-stage spermatogenesis genes expressed within the *Kdm5c*-KO brain did not harbor promoter CGIs. These CGI-free germline genes were not bound by KDM5C and instead expressed through ectopic activation by RFX transcription factors. Furthermore, germline gene repression is sexually dimorphic, as female EpiLCs require a higher dose of KDM5C to maintain germline silencing. Altogether, these data revealed distinct regulatory classes of germline genes and sex-biased silencing mechanisms in somatic cells.
