## Supplemental Table 1 for "KDM5C is a sex-biased brake against germline gene expression programs in somatic lineages"

### Sheet: Hippocampus DESeq2
ENSEMBL	baseMean	log2FoldChange	lfcSE	pvalue	padj	Direction	SYMBOL	tissue
ENSMUSG00000010342	64.3726	3.40428	0.351815	2.20899e-25	2.27161e-21	Up	Tex14	NA
ENSMUSG00000078815	133.231	3.1687	0.444787	8.58243e-16	2.94191e-12	Up	Cacng6	Muscle
ENSMUSG00000039224	10.8642	3.02408	1.65495	3.91222e-07	0.000259557	Up	D1Pas1	Testis
ENSMUSG00000087268	19.2582	2.6215	0.685484	1.46937e-07	0.000104209	Up	NA	NA
ENSMUSG00000089661	40.2167	2.48714	0.528094	9.28829e-09	9.55161e-06	Up	Mia	NA
ENSMUSG00000078173	13.0657	2.29449	1.26877	3.28687e-06	0.00140835	Up	Lenep	NA
ENSMUSG00000050824	70.841	2.20761	0.875996	3.80293e-06	0.001477	Up	Sstr5	NA
ENSMUSG00000044361	100.55	2.18793	0.295169	1.55335e-15	4.56395e-12	Up	BC024139	NA
ENSMUSG00000019027	757.827	2.17154	0.176116	8.63531e-37	1.77602e-32	Up	Dnah1	Testis
ENSMUSG00000063171	987.471	2.15484	0.228747	6.49331e-23	4.45159e-19	Up	Rps4l	NA
ENSMUSG00000024552	28.4262	2.10657	0.4217	8.44084e-09	9.13699e-06	Up	Slc14a2	NA
ENSMUSG00000071470	13.8711	2.10525	0.616753	1.62779e-06	0.000904829	Up	Ccnb1ip1	Testis
ENSMUSG00000029658	29.3315	2.05853	0.400529	4.80805e-09	5.49373e-06	Up	Wdr95	NA
ENSMUSG00000020299	19.8721	1.97885	0.59495	2.69043e-06	0.00120292	Up	4930524B15Rik	Testis
ENSMUSG00000090113	20.3948	1.97001	0.428893	8.62274e-08	7.09375e-05	Up	Nhlrc4	NA
ENSMUSG00000075437	23.3486	1.94121	0.570443	2.62043e-06	0.00119765	Up	Gm11681	NA
ENSMUSG00000032514	80.9724	1.81636	0.388271	1.01359e-07	8.01785e-05	Up	Ttc21a	Testis
ENSMUSG00000051029	38.2608	1.80868	0.848119	1.65918e-05	0.00480625	Up	Serpinb1b	NA
ENSMUSG00000115388	24.3628	1.79323	0.516765	3.46498e-06	0.00142528	Up	NA	NA
ENSMUSG00000020475	375.953	1.78774	0.220474	2.67562e-17	1.10059e-13	Up	Pgam2	NA
ENSMUSG00000032595	40.3444	1.75551	0.364237	6.6553e-08	6.2218e-05	Up	Cdhr4	NA
ENSMUSG00000030549	25.7864	1.6581	0.78418	2.59716e-05	0.00676149	Up	Rhcg	NA
ENSMUSG00000031549	57.7404	1.65102	0.34612	1.17542e-07	8.63387e-05	Up	Ido2	Liver
ENSMUSG00000042707	52.0958	1.60556	0.611234	1.81961e-05	0.00505728	Up	Dnali1	Testis
ENSMUSG00000052273	30.5337	1.60246	0.510654	9.45242e-06	0.00329505	Up	Dnah3	Testis
ENSMUSG00000049353	17.8404	1.6013	0.905875	3.66654e-05	0.00906509	Up	Rd3	Testis
ENSMUSG00000041323	83.2563	1.58596	0.406972	2.48951e-06	0.00119765	Up	Ak7	NA
ENSMUSG00000091415	19.8599	1.5761	0.681174	2.72582e-05	0.00698046	Up	Ak9	Testis
ENSMUSG00000038932	57.4353	1.54646	0.753981	3.70238e-05	0.00906509	Up	Tcfl5	Testis
ENSMUSG00000045744	8.71643	1.52755	0.803292	4.32058e-05	0.010243	Up	Bricd5	NA
ENSMUSG00000044948	71.9045	1.50471	0.267318	2.26881e-09	3.11084e-06	Up	Cfap43	Testis
ENSMUSG00000018581	50.8496	1.46933	0.367116	2.57288e-06	0.00119765	Up	Dnah11	NA
ENSMUSG00000061462	462.286	1.46701	0.37107	2.90347e-06	0.00127055	Up	Obscn	NA
ENSMUSG00000035860	62.1227	1.41563	0.338809	1.85531e-06	0.000986467	Up	Cdhr3	NA
ENSMUSG00000040564	89.4986	1.41078	0.472641	1.77925e-05	0.00501286	Up	Apoc1	Liver
ENSMUSG00000021879	36.5044	1.40894	0.541855	2.9303e-05	0.0073497	Up	Dnah12	Testis
ENSMUSG00000091648	33.8435	1.37452	0.354344	4.18622e-06	0.00156542	Up	C2cd4d	Thymus
ENSMUSG00000035262	66.4151	1.36131	0.332128	2.57579e-06	0.00119765	Up	Amh	Ovary
ENSMUSG00000060224	103.585	1.35587	0.217971	9.86284e-11	2.25388e-07	Up	Pyroxd2	NA
ENSMUSG00000063935	35.7012	1.35563	1.07105	7.09083e-05	0.0151914	Up	Zar1	Ovary
ENSMUSG00000033327	789.54	1.35363	0.344021	3.86373e-06	0.001477	Up	Tnxb	NA
ENSMUSG00000029343	174.149	1.33949	0.26832	1.07162e-07	8.16298e-05	Up	Crybb1	NA
ENSMUSG00000002012	3008.71	1.33046	0.153792	1.1339e-18	5.83021e-15	Up	Pnck	NA
ENSMUSG00000115422	22.6124	1.32311	0.781696	8.63172e-05	0.0170701	Up	4930452G13Rik	NA
ENSMUSG00000053153	27.2452	1.30945	0.838411	9.51258e-05	0.0181153	Up	Spag16	Testis
ENSMUSG00000002831	99.8011	1.30699	0.311522	2.2388e-06	0.00115114	Up	Plin4	NA
ENSMUSG00000025784	61.7294	1.29696	0.439606	2.30858e-05	0.00616632	Up	Clec3b	NA
ENSMUSG00000020216	134.337	1.25335	0.393065	1.76468e-05	0.00501286	Up	Jsrp1	Muscle
ENSMUSG00000012017	308.478	1.24892	0.212745	1.12756e-09	1.7668e-06	Up	Scarf2	NA
ENSMUSG00000031972	316.386	1.24719	0.202163	1.80569e-10	3.71377e-07	Up	Acta1	Muscle
ENSMUSG00000044052	22.6832	1.2422	0.636939	8.5076e-05	0.0169879	Up	Ccr10	NA
ENSMUSG00000039552	121.295	1.22994	0.347637	1.04614e-05	0.00341524	Up	Rsph4a	NA
ENSMUSG00000036131	23.9957	1.1974	0.513103	6.0243e-05	0.013189	Up	Frmd7	NA
ENSMUSG00000110020	101.122	1.19245	0.261218	8.95709e-07	0.000526344	Up	NA	NA
ENSMUSG00000093460	214.449	1.18636	1.17195	8.07951e-05	0.0164526	Up	Six3os1	NA
ENSMUSG00000050074	148.155	1.18268	0.247997	4.18641e-07	0.000269068	Up	Spink8	NA
ENSMUSG00000056972	320.663	1.17201	0.588135	9.3696e-05	0.0181153	Up	Magel2	NA
ENSMUSG00000110862	14.9621	1.16284	0.919129	0.000151109	0.0267919	Up	NA	NA
ENSMUSG00000070306	89.0526	1.15377	0.574078	9.50807e-05	0.0181153	Up	Ccdc153	NA
ENSMUSG00000021278	248.873	1.15063	0.190863	5.42095e-10	9.29105e-07	Up	Amn	NA
ENSMUSG00000033053	12.829	1.14218	0.755444	0.000155942	0.0271802	Up	Cfap95	Testis
ENSMUSG00000027744	20.7661	1.12132	0.737366	0.00016363	0.0282806	Up	Stoml3	NA
ENSMUSG00000032334	192.527	1.10475	0.239309	8.76019e-07	0.000526344	Up	Loxl1	NA
ENSMUSG00000099696	3849.36	1.10297	0.211066	5.85352e-08	5.73283e-05	Up	2900052N01Rik	NA
ENSMUSG00000046834	225.922	1.09089	0.264479	3.87797e-06	0.001477	Up	Krt1	Forestomach
ENSMUSG00000072774	34.6526	1.08652	0.440722	6.02792e-05	0.013189	Up	Zfp951	NA
ENSMUSG00000009633	86.1242	1.07578	0.26921	5.33099e-06	0.00195759	Up	G0s2	NA
ENSMUSG00000070473	29.29	1.06759	0.780628	0.000205665	0.032589	Up	Cldn3	NA
ENSMUSG00000051435	196.974	1.06015	0.387062	4.33288e-05	0.010243	Up	Fhad1	NA
ENSMUSG00000031303	98.3873	1.04479	0.635347	0.000174132	0.0293555	Up	Map3k15	NA
ENSMUSG00000032988	93.1758	1.04101	0.831347	0.000228464	0.0333249	Up	Slc16a8	NA
ENSMUSG00000102997	68.0483	1.03753	0.249512	3.83015e-06	0.001477	Up	NA	NA
ENSMUSG00000040856	1389.74	1.03709	0.928969	0.000216511	0.032985	Up	Dlk1	Adrenal Gland
ENSMUSG00000059854	81.6628	1.03443	0.441899	7.55648e-05	0.0156984	Up	Hydin	Testis
ENSMUSG00000027570	632.484	1.03336	0.708395	0.000212399	0.0328452	Up	Col9a3	NA
ENSMUSG00000019929	290.839	1.02399	0.609076	0.000174	0.0293555	Up	Dcn	NA
ENSMUSG00000031980	2060.86	1.02109	0.398701	5.74066e-05	0.0128335	Up	Agt	NA
ENSMUSG00000099564	12.8129	1.00161	0.844879	0.000258194	0.0363718	Up	Gm28729	NA
ENSMUSG00000071550	183.566	1.00129	0.192208	7.71668e-08	6.61287e-05	Up	Cfap44	NA
ENSMUSG00000113088	21.6803	0.984078	0.724554	0.000257988	0.0363718	Up	NA	NA
ENSMUSG00000063428	275.212	0.974817	0.167447	2.67857e-09	3.44313e-06	Up	Ddo	NA
ENSMUSG00000038677	310.71	0.967055	0.555599	0.000178065	0.0297744	Up	Scube3	NA
ENSMUSG00000116358	8.05897	0.964331	0.866888	0.000285996	0.0392138	Up	NA	NA
ENSMUSG00000057836	58.6074	0.95022	0.56053	0.000193243	0.0315431	Up	Xlr3a	NA
ENSMUSG00000075225	38.9446	0.948165	0.40837	8.48185e-05	0.0169879	Up	Ccdc162	NA
ENSMUSG00000018451	6168.15	0.942504	0.143387	2.42238e-11	6.22765e-08	Up	6330403K07Rik	Brain
ENSMUSG00000100627	17.0949	0.940241	1.02502	0.000220008	0.0330285	Up	NA	NA
ENSMUSG00000032221	126.593	0.93728	0.393726	7.91319e-05	0.0162751	Up	Mns1	NA
ENSMUSG00000034227	293.748	0.935055	0.618336	0.000247193	0.0353056	Up	Foxj1	NA
ENSMUSG00000112121	7.80832	0.926896	1.09007	0.00017305	0.0293555	Up	C230072F16Rik	NA
ENSMUSG00000037143	60.2163	0.921274	0.559316	0.000214278	0.0328885	Up	Cfap61	NA
ENSMUSG00000032548	124.568	0.920929	0.330126	4.5849e-05	0.0105952	Up	Slco2a1	NA
ENSMUSG00000050931	83.8524	0.91856	0.546557	0.000205989	0.032589	Up	Sgms2	NA
ENSMUSG00000047507	4123.16	0.918071	0.835147	0.00033601	0.0434636	Up	Baiap3	NA
ENSMUSG00000019945	39.9927	0.917621	0.403989	9.3195e-05	0.0181153	Up	Cabcoco1	Testis
ENSMUSG00000043372	285.564	0.913879	0.173903	7.05261e-08	6.30656e-05	Up	Hexim2	NA
ENSMUSG00000057751	303.479	0.90506	0.251725	1.36452e-05	0.00414325	Up	Megf6	NA
ENSMUSG00000046000	12.6385	0.898617	1.11794	0.000154297	0.0271233	Up	Naa11	Testis
ENSMUSG00000039787	235.246	0.884588	0.201339	2.41632e-06	0.00119765	Up	Cercam	NA
ENSMUSG00000087368	59.9568	0.879245	0.596411	0.000284416	0.0392138	Up	BC065397	NA
ENSMUSG00000035112	225.169	0.875807	0.231139	9.80824e-06	0.00330699	Up	Wnk4	NA
ENSMUSG00000108228	138.716	0.871405	0.397907	0.00010784	0.0203482	Up	6430584L05Rik	NA
ENSMUSG00000043639	137.606	0.871282	0.4117	0.0001194	0.0218267	Up	Rbm20	NA
ENSMUSG00000044172	11.1091	0.867631	0.804026	0.000398016	0.0481529	Up	Ptx4	NA
ENSMUSG00000068079	36.6473	0.860482	0.679314	0.000371492	0.0463059	Up	Tcf15	NA
ENSMUSG00000015843	328.745	0.855778	0.484496	0.0001973	0.031702	Up	Rxrg	NA
ENSMUSG00000038987	35.5142	0.85176	0.836682	0.000410807	0.0489721	Up	Cfap157	Testis
ENSMUSG00000059361	2875.67	0.851321	0.147463	4.34574e-09	5.25758e-06	Up	Nrsn2	Brain
ENSMUSG00000011154	31.1023	0.848184	0.705148	0.000403415	0.0485207	Up	Cfap161	Testis
ENSMUSG00000030111	111.336	0.844783	0.745967	0.000424343	0.0498712	Up	A2m	Uterus
ENSMUSG00000039021	32.7913	0.843939	0.580982	0.000308834	0.0412453	Up	Ttc16	Testis
ENSMUSG00000020150	287.131	0.83898	0.222018	1.01991e-05	0.00338329	Up	Gamt	NA
ENSMUSG00000019122	24.8908	0.838175	0.694462	0.00041193	0.0489721	Up	Ccl9	NA
ENSMUSG00000000365	24.6266	0.837732	0.632227	0.000365917	0.0458891	Up	Rnf17	Testis
ENSMUSG00000032327	259.962	0.81613	0.480464	0.000225524	0.0333249	Up	Stra6	NA
ENSMUSG00000026650	21.9079	0.808758	0.610842	0.000385579	0.0472036	Up	Meig1	Testis
ENSMUSG00000079022	98.444	0.803383	0.555339	0.000329331	0.0428899	Up	Col22a1	Testis
ENSMUSG00000025350	115.279	0.800678	0.884685	0.000442498	0.0511284	Up	Rdh5	NA
ENSMUSG00000030693	90.1081	0.797821	1.07142	0.000211125	0.0328452	Up	Klk10	Forestomach
ENSMUSG00000100303	48.7496	0.794481	0.746166	0.000503409	0.0556663	Up	NA	NA
ENSMUSG00000023571	230.9	0.791681	0.220401	1.44642e-05	0.00431139	Up	C1qtnf12	NA
ENSMUSG00000042045	13.0684	0.790025	0.771203	0.000513445	0.0558732	Up	Sln	NA
ENSMUSG00000031786	140.604	0.785384	0.909659	0.000432773	0.0503967	Up	Drc7	Testis
ENSMUSG00000025579	17467.8	0.778474	0.129679	1.20267e-09	1.7668e-06	Up	Gaa	NA
ENSMUSG00000064280	23.2545	0.77747	0.714806	0.000522955	0.0563122	Up	Ccdc146	Testis
ENSMUSG00000108778	20.739	0.776951	0.786368	0.000533945	0.0569741	Up	NA	NA
ENSMUSG00000109097	31.4942	0.770641	0.894539	0.000465623	0.0532026	Up	Gm29683	NA
ENSMUSG00000040189	78.917	0.768324	0.564358	0.000389325	0.0473802	Up	Odad1	NA
ENSMUSG00000057969	189.543	0.755447	0.645283	0.000511523	0.0558732	Up	Sema3b	NA
ENSMUSG00000071547	191.316	0.752259	0.166649	1.87058e-06	0.000986467	Up	Nt5dc2	NA
ENSMUSG00000043298	60.1754	0.736052	0.420203	0.000219366	0.0330285	Up	Smco3	NA
ENSMUSG00000064247	481.536	0.724156	0.222532	2.49691e-05	0.00658384	Up	Plcxd1	NA
ENSMUSG00000021763	119.963	0.711573	0.585539	0.000520895	0.0563122	Up	Cspg4b	NA
ENSMUSG00000034796	4511.81	0.710575	0.414933	0.000235524	0.0338742	Up	Cpne7	Brain
ENSMUSG00000020799	57.3673	0.700925	0.687689	0.000670363	0.0675851	Up	Tekt1	Testis
ENSMUSG00000044345	279.705	0.692813	0.111888	4.10026e-10	7.66637e-07	Up	Marveld1	NA
ENSMUSG00000047021	209.713	0.692088	0.555821	0.000510879	0.0558732	Up	Cfap65	Testis
ENSMUSG00000108841	38.733	0.682715	0.614961	0.000632762	0.0650912	Up	Frmpd2	NA
ENSMUSG00000051811	71.9581	0.681667	0.779376	0.000723632	0.071954	Up	Cox6b2	Testis
ENSMUSG00000067786	6925.61	0.678929	0.417068	0.000272674	0.0381502	Up	Nnat	NA
ENSMUSG00000058019	20.55	0.67384	0.79081	0.000731867	0.071954	Up	Ces5a	NA
ENSMUSG00000021136	490.476	0.67375	0.201954	2.19146e-05	0.00598363	Up	Smoc1	NA
ENSMUSG00000020904	37.4579	0.670703	0.712456	0.000762578	0.073979	Up	Cfap52	Testis
ENSMUSG00000022235	200.759	0.652139	0.376646	0.000230784	0.0334263	Up	Cmbl	NA
ENSMUSG00000075410	75.0886	0.651203	0.57882	0.000651551	0.0663389	Up	Prcd	NA
ENSMUSG00000043020	33.6789	0.649654	0.779742	0.000797223	0.0749189	Up	Dnai3	Testis
ENSMUSG00000039942	34.7673	0.648538	0.522006	0.000537415	0.0569743	Up	Ptger4	NA
ENSMUSG00000045761	144.231	0.638137	0.489301	0.00048553	0.0542712	Up	Togaram2	NA
ENSMUSG00000055235	43.0209	0.635717	0.833365	0.000744058	0.0725263	Up	Wdr86	NA
ENSMUSG00000035095	58.3479	0.629187	0.521934	0.00058355	0.0612341	Up	Fam167a	NA
ENSMUSG00000079259	87.4749	0.616647	0.534681	0.000648193	0.0663253	Up	Trim71	NA
ENSMUSG00000040938	666.886	0.60875	0.246103	7.40592e-05	0.0155426	Up	Slc16a11	NA
ENSMUSG00000111685	12.7342	0.605025	0.855579	0.000732862	0.071954	Up	NA	NA
ENSMUSG00000098134	191.475	0.604483	0.167118	1.36987e-05	0.00414325	Up	Rnf113a2	NA
ENSMUSG00000058488	922.557	0.597431	0.729022	0.000984349	0.0836575	Up	Kl	Kidney
ENSMUSG00000028012	7.64062	0.593293	0.998427	0.000292516	0.0398422	Up	Rrh	NA
ENSMUSG00000045838	308.271	0.588823	0.166859	1.57032e-05	0.00461383	Up	Ccdc9b	NA
ENSMUSG00000032105	47.0804	0.585077	0.543448	0.000769753	0.073979	Up	Pdzd3	NA
ENSMUSG00000029847	16.9475	0.584843	0.672359	0.0010245	0.0849636	Up	Slc23a4	Small Intestine
ENSMUSG00000048612	128.985	0.577101	0.400015	0.000381253	0.0469535	Up	Myof	NA
ENSMUSG00000032109	263.644	0.575453	0.112733	2.15276e-07	0.000147586	Up	Nlrx1	NA
ENSMUSG00000032297	1038.93	0.572949	0.209522	5.00535e-05	0.0114383	Up	Celf6	NA
ENSMUSG00000028976	102.765	0.571041	0.31396	0.000195749	0.0317006	Up	Slc2a5	NA
ENSMUSG00000056666	389.048	0.565208	0.131192	3.4218e-06	0.00142528	Up	Retsat	NA
ENSMUSG00000038859	35.0382	0.564474	0.690929	0.00111559	0.0886362	Up	Baiap2l1	NA
ENSMUSG00000039671	3271.53	0.556326	0.114283	5.99007e-07	0.000373326	Up	Zmynd8	NA
ENSMUSG00000049382	39.1706	0.554025	0.822133	0.000902114	0.0801171	Up	Krt8	NA
ENSMUSG00000063409	25.6084	0.55103	0.626928	0.00111507	0.0886362	Up	Lrrc43	Testis
ENSMUSG00000070780	37.1567	0.549273	0.807865	0.00095921	0.0825442	Up	Rbm47	NA
ENSMUSG00000074715	35.6896	0.547589	0.576172	0.00101285	0.0843375	Up	Ccl28	NA
ENSMUSG00000097433	95.9148	0.541621	0.29647	0.000189707	0.0312136	Up	NA	NA
ENSMUSG00000021069	159.217	0.530765	0.301622	0.000210862	0.0328452	Up	Pygl	Liver
ENSMUSG00000113679	146.547	0.524836	0.482902	0.000791217	0.0749189	Up	Gm10432	NA
ENSMUSG00000072663	55.6277	0.524411	0.500279	0.0008595	0.0771936	Up	Spef2	Testis
ENSMUSG00000029155	27.9642	0.522035	0.715174	0.001279	0.0960043	Up	Spata18	Testis
ENSMUSG00000039004	382.406	0.521103	0.508926	0.000907022	0.0801171	Up	Bmp6	NA
ENSMUSG00000041075	308.165	0.514815	0.26042	0.00014531	0.0259878	Up	Fzd7	NA
ENSMUSG00000109176	12.5621	0.513524	0.788178	0.00109502	0.0879739	Up	Zfp264	NA
ENSMUSG00000022438	877.7	0.512073	0.139675	1.19004e-05	0.00376548	Up	Parvb	NA
ENSMUSG00000039798	29.0233	0.510814	0.603142	0.00127671	0.0960043	Up	NA	NA
ENSMUSG00000066652	25.8767	0.506531	0.661177	0.00138595	0.0986304	Up	Lefty2	NA
ENSMUSG00000073125	101.341	0.50491	0.576509	0.0012365	0.0941895	Up	Xlr3b	NA
ENSMUSG00000021799	12.8779	0.501455	0.851022	0.000796674	0.0749189	Up	Opn4	NA
ENSMUSG00000025366	289.46	-0.523513	0.1598	2.21109e-05	0.00598363	Down	Esyt1	NA
ENSMUSG00000061353	864.535	-0.547234	0.144071	9.73624e-06	0.00330699	Down	Cxcl12	NA
ENSMUSG00000040998	431.621	-0.556875	0.466586	0.000624481	0.0648671	Down	Npnt	NA
ENSMUSG00000021047	1375	-0.565627	0.228992	7.24381e-05	0.0153591	Down	Nova1	NA
ENSMUSG00000030792	110.32	-0.570725	0.713697	0.00108651	0.0876327	Down	Dkkl1	Testis
ENSMUSG00000035000	27.8841	-0.598367	0.574272	0.000803823	0.0749189	Down	Dpp4	Small Intestine
ENSMUSG00000090667	7.85978	-0.601842	1.20442	4.21698e-05	0.0102036	Down	Mdfic2	NA
ENSMUSG00000025213	51.8102	-0.608538	0.453139	0.000458543	0.0526863	Down	Kazald1	NA
ENSMUSG00000000402	66.5209	-0.626769	0.400002	0.00030485	0.0409793	Down	Egfl6	NA
ENSMUSG00000102440	298.612	-0.642249	0.170453	1.06979e-05	0.00343786	Down	Pcdhga9	NA
ENSMUSG00000087675	35.0015	-0.685311	0.61942	0.000632968	0.0650912	Down	Gm11762	NA
ENSMUSG00000013846	595.639	-0.686785	0.166982	5.42532e-06	0.00195759	Down	St3gal1	NA
ENSMUSG00000089762	527.785	-0.704657	0.377772	0.00018572	0.0308041	Down	Ier5l	NA
ENSMUSG00000021217	362.761	-0.777046	0.515745	0.00031086	0.0412481	Down	Tshz3	NA
ENSMUSG00000111681	26.6723	-0.845831	0.505241	0.000227008	0.0333249	Down	NA	NA
ENSMUSG00000027955	51.2095	-0.968539	0.389473	6.67562e-05	0.0144524	Down	Gask1b	NA
ENSMUSG00000091387	113.921	-1.06146	0.273638	6.95733e-06	0.00246709	Down	Gcnt4	NA
ENSMUSG00000033196	21.03	-1.16336	0.623714	0.000109313	0.0204386	Down	Myh2	Muscle
ENSMUSG00000046818	137.254	-1.20051	0.408773	2.74915e-05	0.00698046	Down	Ddit4l	NA
ENSMUSG00000103378	28.8793	-1.20426	0.495188	5.28198e-05	0.0119379	Down	NA	Thymus
ENSMUSG00000097596	39.9553	-1.67968	0.407536	1.10336e-06	0.000630358	Down	NA	Brain

### Sheet: Amygdala DESeq2
ENSEMBL	baseMean	log2FoldChange	lfcSE	pvalue	padj	Direction	SYMBOL	tissue
ENSMUSG00000039224	10.8642	5.92376	1.29532	3.69225e-09	6.73713e-06	Up	D1Pas1	Testis
ENSMUSG00000038216	21.0477	3.45227	0.562713	1.52285e-13	5.5574e-10	Up	Pnmt	Adrenal Gland
ENSMUSG00000010342	64.3726	2.95122	0.281602	5.18167e-28	1.13458e-23	Up	Tex14	NA
ENSMUSG00000031138	8.74544	2.46772	0.91799	1.47559e-06	0.00124267	Up	F9	Liver
ENSMUSG00000020299	19.8721	2.38041	0.381313	2.00752e-11	5.49458e-08	Up	4930524B15Rik	Testis
ENSMUSG00000063935	35.7012	2.29165	0.375463	6.30714e-11	1.46979e-07	Up	Zar1	Ovary
ENSMUSG00000002076	23.8883	2.29134	0.526706	1.93359e-07	0.000192445	Up	Hsf2bp	Testis
ENSMUSG00000087268	19.2582	2.19846	0.364636	1.29754e-10	2.58282e-07	Up	NA	NA
ENSMUSG00000040564	89.4986	1.87677	0.356685	1.98296e-08	3.00548e-05	Up	Apoc1	Liver
ENSMUSG00000071470	13.8711	1.7563	0.629901	5.26185e-06	0.00329181	Up	Ccnb1ip1	Testis
ENSMUSG00000090113	20.3948	1.72763	0.410467	7.4163e-07	0.000649549	Up	Nhlrc4	NA
ENSMUSG00000044361	100.55	1.712	0.259964	1.05981e-11	3.31509e-08	Up	BC024139	NA
ENSMUSG00000040013	5.54769	1.6986	2.11384	8.40804e-06	0.0048448	Up	Fkbp6	Testis
ENSMUSG00000063171	987.471	1.67803	0.224893	2.158e-14	1.57506e-10	Up	Rps4l	NA
ENSMUSG00000012017	308.478	1.64711	0.204705	2.28428e-16	2.50083e-12	Up	Scarf2	NA
ENSMUSG00000079259	87.4749	1.64025	0.343988	2.09923e-07	0.000199847	Up	Trim71	NA
ENSMUSG00000113088	21.6803	1.6064	0.65432	9.28234e-06	0.00521144	Up	NA	NA
ENSMUSG00000087368	59.9568	1.53736	0.401292	1.78469e-06	0.00139563	Up	BC065397	NA
ENSMUSG00000105708	16.0272	1.49718	0.494829	5.48982e-06	0.00333903	Up	NA	NA
ENSMUSG00000023995	3.41752	1.46743	1.95368	1.19649e-05	0.00638985	Up	Tspo2	Spleen
ENSMUSG00000091648	33.8435	1.4355	0.321356	5.99087e-07	0.000546567	Up	C2cd4d	Thymus
ENSMUSG00000020475	375.953	1.40188	0.219688	6.71261e-11	1.46979e-07	Up	Pgam2	NA
ENSMUSG00000021278	248.873	1.39325	0.188128	5.10216e-14	2.23434e-10	Up	Amn	NA
ENSMUSG00000108778	20.739	1.30125	0.798271	3.2892e-05	0.0150043	Up	NA	NA
ENSMUSG00000100627	17.0949	1.27964	1.09565	4.32436e-05	0.0182089	Up	NA	NA
ENSMUSG00000035262	66.4151	1.26695	0.407834	5.94089e-06	0.00351572	Up	Amh	Ovary
ENSMUSG00000019027	757.827	1.2518	0.167733	3.99141e-14	2.1849e-10	Up	Dnah1	Testis
ENSMUSG00000104572	18.3168	1.24352	1.28018	3.75939e-05	0.0164631	Up	NA	NA
ENSMUSG00000062132	40.2532	1.19122	0.338485	3.59926e-06	0.00264761	Up	Arhgap33os	Testis
ENSMUSG00000113679	146.547	1.17993	0.34899	4.35457e-06	0.00280434	Up	Gm10432	NA
ENSMUSG00000040432	17.9857	1.16654	0.591609	2.53874e-05	0.0118273	Up	Ltb4r2	NA
ENSMUSG00000060224	103.585	1.16202	0.214912	2.85213e-08	3.90314e-05	Up	Pyroxd2	NA
ENSMUSG00000029343	174.149	1.1339	0.330094	4.12029e-06	0.00273387	Up	Crybb1	NA
ENSMUSG00000031972	316.386	1.1134	0.203127	2.05892e-08	3.00548e-05	Up	Acta1	Muscle
ENSMUSG00000031027	39.0726	1.09174	0.410451	1.1132e-05	0.00609368	Up	Stk33	Testis
ENSMUSG00000056436	5.99849	1.09165	1.67667	2.34947e-05	0.011432	Up	Cyct	Testis
ENSMUSG00000086606	93.4199	1.08923	0.188816	4.36204e-09	7.34702e-06	Up	NA	NA
ENSMUSG00000068079	36.6473	1.07841	0.876952	6.735e-05	0.0276248	Up	Tcf15	NA
ENSMUSG00000096351	190.938	1.05609	0.259351	1.63566e-06	0.00132646	Up	Samd11	NA
ENSMUSG00000097638	32.7375	1.01969	0.608229	4.11948e-05	0.0176863	Up	Carlr	Testis
ENSMUSG00000039787	235.246	1.01395	0.192359	6.20381e-08	7.1494e-05	Up	Cercam	NA
ENSMUSG00000108228	138.716	0.922908	0.431897	2.23497e-05	0.011122	Up	6430584L05Rik	NA
ENSMUSG00000072653	391.526	0.913555	0.172498	5.96236e-08	7.1494e-05	Up	Zfp783	NA
ENSMUSG00000043372	285.564	0.861669	0.165376	8.86352e-08	9.70378e-05	Up	Hexim2	NA
ENSMUSG00000076928	22.937	0.851842	0.797108	0.00011316	0.0412957	Up	NA	NA
ENSMUSG00000049598	28.5268	0.849793	0.607696	6.81283e-05	0.0276248	Up	Vsig8	Forestomach
ENSMUSG00000003559	318.079	0.816347	0.162551	1.82495e-07	0.000190281	Up	As3mt	NA
ENSMUSG00000091996	21.8127	0.796456	0.635898	8.93145e-05	0.0343093	Up	BC049352	NA
ENSMUSG00000020890	141.639	0.753897	0.141813	5.92501e-08	7.1494e-05	Up	Gucy2e	NA
ENSMUSG00000034255	658.094	0.741623	0.313923	1.57548e-05	0.00821348	Up	Arhgap27	NA
ENSMUSG00000049123	13.5231	0.736198	0.748363	0.00014811	0.0514764	Up	Catsperg2	Testis
ENSMUSG00000066797	27.9208	0.705588	0.823293	0.000182265	0.0604679	Up	Zfp648	NA
ENSMUSG00000030340	156.617	0.702539	0.386425	3.37215e-05	0.0150687	Up	Scnn1a	NA
ENSMUSG00000018595	12.6309	0.683208	0.80948	0.000192945	0.0630556	Up	Glra4	NA
ENSMUSG00000004098	113.876	0.663054	0.333097	2.52558e-05	0.0118273	Up	Col5a3	NA
ENSMUSG00000024395	266.593	0.656687	0.193712	3.97631e-06	0.00272079	Up	Lims2	NA
ENSMUSG00000057836	58.6074	0.637792	0.647375	0.00016114	0.0551299	Up	Xlr3a	NA
ENSMUSG00000023403	7.1861	0.547124	0.958504	0.000226696	0.0689407	Up	Stk31	Testis
ENSMUSG00000056418	27.1736	0.545985	0.721961	0.00027765	0.0799925	Up	NA	NA
ENSMUSG00000036446	33.4856	-1.75338	0.562281	3.62752e-06	0.00264761	Down	Lum	NA

### Sheet: Fisher Tissue DEGs
tissue	Amygdala_pvalues	Amygdala_DEGnumb	Amygdala_oddsratio	Hippocampus_pvalues	Hippocampus_DEGnumb	Hippocampus_oddsratio	count
Adrenal Gland	0.0579347	1	17.3492	0.169171	1	5.51757	53
Brain	1	0	0	0.740404	3	1.21893	708
Forestomach	0.209086	1	4.34644	0.164429	2	2.79237	208
Heart	1	0	0	1	0	0	46
Kidney	1	0	0	0.416686	1	1.87154	154
Liver	0.0398079	2	6.57669	0.0752954	3	3.12792	280
Large Intenstine	1	0	0	1	0	0	49
Lung	1	0	0	1	0	0	95
Muscle	0.134318	1	7.09552	0.0103688	3	6.95274	128
Ovary	0.0057368	2	18.7234	0.0479667	2	5.88151	100
Small Intestine	1	0	0	0.414637	1	1.88388	153
Spleen	0.22238	1	4.05167	1	0	0	223
Stomach	1	0	0	1	0	0	41
Testis	1.82909e-05	12	5.12771	4.26273e-11	33	4.44558	2496
Thymus	0.202806	1	4.49863	0.505325	1	1.43039	201
Uterus	1	0	0	0.15451	1	6.10413	48
Vesicular Gland	1	0	0	1	0	0	52

### Sheet: Testis DEG GO
ID	Description	GeneRatio	BgRatio	pvalue	p.adjust	qvalue	geneID	Count	Count
GO:0003341	cilium movement	15/41	217/22893	1.40219e-20	5.2582e-18	4.28036e-18	Dnah1/Tekt1/Cfap52/Dnah12/Meig1/Drc7/Ttc21a/Cfap157/Dnali1/Dnai3/Cfap43/Cfap65/Spag16/Hydin/Spef2	15	15
GO:0007018	microtubule-based movement	16/41	425/22893	1.01408e-17	1.9014e-15	1.54781e-15	Dnah1/Tekt1/Cfap52/Dnah12/Meig1/Drc7/Ttc21a/Cfap157/Dnali1/Dnai3/Cfap43/Cfap65/Dnah3/Spag16/Hydin/Spef2	16	16
GO:0060294	cilium movement involved in cell motility	12/41	163/22893	7.4392e-17	9.299e-15	7.56971e-15	Dnah1/Tekt1/Cfap52/Meig1/Drc7/Ttc21a/Cfap157/Dnai3/Cfap43/Cfap65/Spag16/Spef2	12	12
GO:0001539	cilium or flagellum-dependent cell motility	12/41	171/22893	1.33587e-16	1.00191e-14	8.15586e-15	Dnah1/Tekt1/Cfap52/Meig1/Drc7/Ttc21a/Cfap157/Dnai3/Cfap43/Cfap65/Spag16/Spef2	12	12
GO:0060285	cilium-dependent cell motility	12/41	171/22893	1.33587e-16	1.00191e-14	8.15586e-15	Dnah1/Tekt1/Cfap52/Meig1/Drc7/Ttc21a/Cfap157/Dnai3/Cfap43/Cfap65/Spag16/Spef2	12	12
GO:0007288	sperm axoneme assembly	8/41	31/22893	3.91602e-16	2.44751e-14	1.99236e-14	Dnah1/Meig1/Drc7/Cfap157/Cfap43/Cfap65/Spag16/Spef2	8	8
GO:0035082	axoneme assembly	10/41	91/22893	5.99561e-16	3.21193e-14	2.61463e-14	Dnah1/Meig1/Drc7/Cfap157/Dnai3/Cfap43/Cfap65/Spag16/Hydin/Spef2	10	10
GO:0120316	sperm flagellum assembly	8/41	36/22893	1.49254e-15	6.99627e-14	5.69521e-14	Dnah1/Meig1/Drc7/Cfap157/Cfap43/Cfap65/Spag16/Spef2	8	8
GO:0044782	cilium organization	14/41	389/22893	3.08128e-15	1.28386e-13	1.04511e-13	Dnah1/Cfap161/Tekt1/Cfap52/Meig1/Drc7/Ttc21a/Cfap157/Dnai3/Cfap43/Cfap65/Spag16/Hydin/Spef2	14	14
GO:0001578	microtubule bundle formation	10/41	124/22893	1.46144e-14	5.48039e-13	4.46123e-13	Dnah1/Meig1/Drc7/Cfap157/Dnai3/Cfap43/Cfap65/Spag16/Hydin/Spef2	10	10
GO:0060271	cilium assembly	13/41	356/22893	2.97526e-14	1.01429e-12	8.25671e-13	Dnah1/Cfap161/Tekt1/Cfap52/Meig1/Drc7/Cfap157/Dnai3/Cfap43/Cfap65/Spag16/Hydin/Spef2	13	13
GO:0030317	flagellated sperm motility	10/41	149/22893	9.47866e-14	2.96208e-12	2.41124e-12	Dnah1/Cfap52/Meig1/Drc7/Ttc21a/Cfap157/Cfap43/Cfap65/Spag16/Spef2	10	10
GO:0097722	sperm motility	10/41	153/22893	1.23945e-13	3.57534e-12	2.91045e-12	Dnah1/Cfap52/Meig1/Drc7/Ttc21a/Cfap157/Cfap43/Cfap65/Spag16/Spef2	10	10
GO:0007286	spermatid development	11/41	233/22893	2.3142e-13	6.19874e-12	5.04599e-12	Dnah1/Ccnb1ip1/Rnf17/Meig1/Drc7/Ttc21a/Cfap157/Cfap43/Cfap65/Spag16/Spef2	11	11
GO:0044458	motile cilium assembly	8/41	68/22893	3.49922e-13	8.2141e-12	6.68657e-12	Dnah1/Meig1/Drc7/Cfap157/Cfap43/Cfap65/Spag16/Spef2	8	8
GO:0048515	spermatid differentiation	11/41	242/22893	3.50468e-13	8.2141e-12	6.68657e-12	Dnah1/Ccnb1ip1/Rnf17/Meig1/Drc7/Ttc21a/Cfap157/Cfap43/Cfap65/Spag16/Spef2	11	11
GO:0022412	cellular process involved in reproduction in multicellular organism	13/41	491/22893	1.76934e-12	3.90297e-11	3.17715e-11	Hsf2bp/Dnah1/Fkbp6/Ccnb1ip1/Rnf17/Meig1/Drc7/Ttc21a/Cfap157/Cfap43/Cfap65/Spag16/Spef2	13	13
GO:0007281	germ cell development	11/41	370/22893	3.47062e-11	7.23046e-10	5.88584e-10	Dnah1/Ccnb1ip1/Rnf17/Meig1/Drc7/Ttc21a/Cfap157/Cfap43/Cfap65/Spag16/Spef2	11	11
GO:0120197	mucociliary clearance	3/41	11/22893	8.7099e-07	1.71906e-05	1.39938e-05	Cfap43/Spag16/Spef2	3	3
GO:0003351	epithelial cilium movement involved in extracellular fluid movement	4/41	43/22893	1.03857e-06	1.94732e-05	1.58518e-05	Dnah1/Cfap43/Spag16/Spef2	4	4
GO:0006858	extracellular transport	4/41	46/22893	1.36798e-06	2.44282e-05	1.98854e-05	Dnah1/Cfap43/Spag16/Spef2	4	4
GO:0090660	cerebrospinal fluid circulation	3/41	19/22893	5.06439e-06	8.63248e-05	7.02714e-05	Cfap43/Spag16/Spef2	3	3
GO:0099111	microtubule-based transport	5/41	208/22893	3.38886e-05	0.000552532	0.00044978	Dnah1/Ttc21a/Cfap43/Spag16/Spef2	5	5
GO:0003016	respiratory system process	3/41	47/22893	8.1845e-05	0.00127883	0.00104101	Cfap43/Spag16/Spef2	3	3
GO:0007585	respiratory gaseous exchange by respiratory system	3/41	68/22893	0.000246445	0.00369667	0.00300922	Cfap43/Spag16/Spef2	3	3
GO:0036159	inner dynein arm assembly	2/41	18/22893	0.000470174	0.00678135	0.00552026	Dnah1/Dnai3	2	2
GO:0045070	positive regulation of viral genome replication	2/41	28/22893	0.00114851	0.0159515	0.0129851	D1Pas1/Fkbp6	2	2
GO:0070286	axonemal dynein complex assembly	2/41	37/22893	0.00200304	0.0268264	0.0218376	Dnah1/Dnai3	2	2
GO:0051321	meiotic cell cycle	4/41	319/22893	0.00249618	0.0322782	0.0262756	Hsf2bp/Fkbp6/Ccnb1ip1/Meig1	4	4
GO:0007131	reciprocal meiotic recombination	2/41	53/22893	0.0040701	0.049235	0.040079	Hsf2bp/Ccnb1ip1	2	2
GO:0140527	reciprocal homologous recombination	2/41	53/22893	0.0040701	0.049235	0.040079	Hsf2bp/Ccnb1ip1	2	2
GO:0035825	homologous recombination	2/41	54/22893	0.00422186	0.049475	0.0402744	Hsf2bp/Ccnb1ip1	2	2
